# Electrophysiological measures from human iPSC-derived neurons are associated with schizophrenia clinical status and predict individual cognitive performance

**DOI:** 10.1101/2021.04.08.437289

**Authors:** Stephanie Cerceo Page, Srinidhi Rao Sripathy, Federica Farinelli, Zengyou Ye, Yanhong Wang, Daniel J Hiler, Elizabeth A Pattie, Claudia V Nguyen, Madhavi Tippani, Rebecca L. Moses, Huei-Ying Chen, Matthew Nguyen Tran, Nicholas J Eagles, Joshua M Stolz, Joseph L Catallini, Olivia R Soudry, Dwight Dickinson, Karen F Berman, Jose A Apud, Daniel R Weinberger, Keri Martinowich, Andrew E Jaffe, Richard E Straub, Brady J Maher

## Abstract

Neurons derived from human induced pluripotent stem cells (hiPSCs) have been used to model basic cellular aspects of neuropsychiatric disorders, but the relationship between the emergent phenotypes and the clinical characteristics of donor individuals has been unclear. We analyzed RNA expression and indices of cellular function in hiPSC-derived neural progenitors and cortical neurons generated from 13 individuals with high polygenic risk scores (PRS) for schizophrenia and a clinical diagnosis of schizophrenia, along with 15 neurotypical individuals with low PRS. We identified electrophysiological measures associated with diagnosis that implicated altered Na^+^ channel function and GABA-ergic neurotransmission. Importantly, electrophysiological measures predicted cardinal clinical and cognitive features found in these schizophrenia patients. The identification of basic neuronal physiological properties related to core clinical characteristics of illness is a potentially critical step in generating leads for novel therapeutics.
