## Supplementary Tables for "Electrophysiological measures from human iPSC-derived neurons are associated with schizophrenia clinical status and predict individual cognitive performance"

### Sheet: Index
	Table		Description
	Supplementary Table 1		Subjects and cell Lines
	Supplementary Table 2		Association between electrophysiological measures and diagnosis
	Supplementary Table 3		Correlation between electrophysiological measures and clinical symptoms or cognition in SCZ
	Supplementary Table 4		Correlation between electrophysiological measures and clinical symptoms or cognition in CON
	Supplementary Table 5		Linear regression: electrophysiological measures and clinical symptoms or cognition in [SCZ + CON]

### Sheet: Supplementary Table 1
Supplementary Table 1. Subjects and cell Lines
Order	Subject ID	Group	Sex	Race	Polygenic Risk Score	Fibroblast Line Name	Cell Lines in Main Experiments: Line Number (Name)	# Lines in Main Experiments	Cell Lines in Activation / Inactivation Experiments: Number (Name)	# Lines in Activation / Inactivation Experiments	Total # Unique Lines
1	S1	SCZ	Male	Caucasian	-5.95891	FB-01A	2003.12 (Honey)	1			1
2	S2	SCZ	Male	Caucasian	-6.13284	FB-124A	1004.04 (Pine)	1			1
3	S3	SCZ	Male	Caucasian	-7.43471	FB-9A	1013.04 (Sage)	1			1
4	S4	SCZ	Male	Caucasian	-7.83	FB-66A	1002.01 (Garnet)	1	1002.01 (Grease)	1	1
5	S5	SCZ	Male	Caucasian	-8.80881	FB-16A	1014.06 (Violet)	1	1014.06 (Ash)	1	1
6	S6	SCZ	Male	Caucasian	-8.84248	FB-68A	2006.04 (Mocha)	1			1
7	S7	SCZ	Male	Caucasian	-8.94055	FB-31A	1015.03 (Pecan)	1	1015.03 (Pecan)	1	1
8	S8	SCZ	Male	Caucasian	-8.97478	FB-275A	2010.05 (Ruby)	1			1
9	S9	SCZ	Male	Caucasian	-9.13608	FB-112A	2015.02 (Dijon)	1			1
10	S10	SCZ	Male	Caucasian	-9.14242	FB-154A	2009.07 (Lilac), 2009.08 (Pumpkin)	2	2009.07 (Raven), 2009.08 (Pumpkin)	2	2
11	S11	SCZ	Male	Caucasian	-9.1455	FB-37A	1010.10 (Grape), 1010.08 (Melon)	2			2
12	S12	SCZ	Male	Caucasian	-9.19316	FB-234A	2013.05 (Yellow)	1	2013.03 (Crow)	1	2
13	S13	SCZ	Male	Caucasian	-9.35	FB-143A	1018.04 (Sun)	1	1018.04 (Night)	1	1
14	C1	CON	Male	Caucasian	-13.1417	FB-138B	2008.06 (Yam)	1			1
15	C2	CON	Male	Caucasian	-13.38	FB-58B	1019.02 (Butter), 1019.03 (Wood)	2			2
16	C3	CON	Male	Caucasian	-13.434	FB-49B	1009.04 (Iris)	1			1
17	C4	CON	Male	Caucasian	-13.574	FB-89B	1016.02 (Raisin)	1	2011.09 (Cedar)		2
18	C5	CON	Male	Caucasian	-13.6215	FB-20B	1008.07 (Plum), 1008.08 (Tiger)	2			2
19	C6	CON	Male	Caucasian	-13.7838	FB-155B	2011.04 (Ginger)	1			1
20	C7	CON	Male	Caucasian	-13.8313	FB-135B	1005.03 (Apple), 1005.11 (Clay)	2	1005.11 (Clay)	1	2
21	C8	CON	Male	Caucasian	-14.76	FB-262B	1020.01 (Coffee)	1	1020.01 (Coffee)	1	1
22	C9	CON	Male	Caucasian	-15.0236	FB-164B	1017.03 (Orchid)	1	1017.03 (Ebony)	1	1
23	C10	CON	Male	Caucasian	-15.1455	FB-50B	1012.05 (Basil, Squash)	1			1
24	C11	CON	Male	Caucasian	-15.2398	FB-191B	2016.01 (Corn)	1	2016.01 (Spider)	1	1
25	C12	CON	Male	Caucasian	-15.4027	FB-111B	1003.02 (Carrot), 1003.04 (Rust)	2	1003.04 (Rust)	1	2
26	C13	CON	Male	Caucasian	-16.5856	FB-165B	1001.11 (Mauve)	1			1
27	C14	CON	Male	Caucasian	-17.7362	FB-21B	2001.04 (Merlot)	1			1
28	C15	CON	Male	Caucasian	-17.7825	FB-175B	2017.06 (Mustard)	1	2017.06 (Coal)	1	1

### Sheet: Supplementary Table 2
Supplementary Table 2. Association between electrophysiological measures and diagnosis*
			Overall					8 Week					10 Week
Order	Electrophysiological Measure		In SCZ	p value	adj. p value	SCZ effect		In SCZ	p value	adj. p value	SCZ effect		In SCZ	p value	adj. p value	SCZ effect
1	sIPSC frequency (Hz)		Up	1.10512e-06	3.85796e-05	0.097186		Up	0.0822987		0.0492633		Up	2.10098e-07	7.33451e-06	0.143255
2	Na+ peak 2 threshold (mV)		Down	0.00980703	0.342	-0.736064			0.173848		-0.531867		Down	0.0173883	0.607025	-0.960027
3	Membrane Resistance (Mohm)		Up	0.0257361	0.898448	29.4112			0.259502		21.8489		Up	0.019689	0.687343	40.6692
4	Number of Na+ peaks		Up	0.0382347		0.0926841			0.492304		0.0428932		Up	0.0181358	0.633121	0.145717
5	sEPSC amplitude (pA)			0.408168		0.293848			0.276661		0.535008			0.951371		0.0310295
6	sEPSC frequency (Hz)			0.187868		-0.146975			0.346946		-0.162811			0.35926		-0.127384
7	sIPSC amplitude (pA)			0.184476		2.13052			0.249978		1.90326			0.3498		2.42144
8	max number of AP			0.124298		0.406575		Up	0.0380227		0.746828			0.969991		0.0143213
9	resting membrane potential (mV)			0.295299		-0.665067		Down	0.0231622		-2.02239			0.330945		0.889543
10	K+ current density (pA/pF)			0.262048		0.00676943			0.236383		0.0101429			0.721153		0.00288443
11	K+ current peak amplitude (nA)			0.301914		0.130526			0.242067		0.208259			0.839351		0.0360384
12	AHP (mV)			0.184779		0.538896			0.331129		0.558488			0.367328		0.517847
13	AP amplitude (mV)			0.550156		-0.619032			0.982805		0.030468			0.392602		-1.28263
14	AP half-width (ms)			0.354311		-0.286646			0.847403		0.0431238			0.285752		-0.6257
15	AP max dv/dt			0.208878		-3.21287			0.718259		-1.22835			0.168579		-5.18067
16	membrane capacitance (pF)			0.878304		-0.0430681			0.862648		0.0640405			0.665636		-0.182442
17	AP min (dv/dt)			0.478494		0.45665			0.597675		0.473549			0.619932		0.43878
18	Na+ peak 1 amplitude (nA)			0.116908		-0.168697			0.0507971		-0.241609			0.703019		-0.0678765
19	Na+ peak 1 current density (pA/pF)			0.127714		-0.00867564		Down	0.0184671		-0.0141753			0.872617		-0.0015534
20	Na+ peak 1 onset voltage (mV)			0.784362		-0.065979			0.747194		0.107772			0.470135		-0.245239
21	Na+ peak 1 voltage at peak (mV)			0.753763		-0.0773232			0.860973		0.0597749			0.534455		-0.21644
22	Na+ peak 2 current density (pA/pF)			0.761752		0.00134351			0.716023		-0.00227963			0.357746		0.00553428
23	Na+ peak 2 amplitude (nA)			0.522446		0.0473238			0.812339		-0.024344			0.196848		0.130947
24	Na+ peak 2 voltage at peak (mV)			0.0798006		-0.52955			0.476351		-0.290179			0.065413		-0.800112
25	AP onset to peak (ms)			0.987316		-0.0012949			0.992676		0.0010836			0.967612		-0.00459415
26	series resistance (Mohm)			0.58486		0.0639433			0.839343		-0.033038			0.262654		0.184102
27	AP threshold at 10mV/ms (mV)			0.822325		0.101508			0.467476		-0.448937			0.305513		0.667405
28	AP frequency with 10 pA current step			0.224203		0.167695			0.962574		0.00865801			0.106669		0.334946
29	AP frequency with 20 pA current step			0.71417		0.0631956			0.676788		-0.0991193			0.358437		0.230657
30	AP frequency with 30 pA current step			0.344818		0.181047			0.936429		0.0211972			0.221485		0.340183
31	AP frequency with 40 pA current step			0.478696		0.146336			0.610703		0.144051			0.66445		0.13151
32	AP frequency with 50 pA current step			0.307204		0.220441			0.306099		0.303627			0.721022		0.112511
33	AP frequency with 60 pA current step			0.308509		0.225455			0.260335		0.347962			0.799779		0.0795574
34	AP frequency with 70 pA current step			0.234715		0.26775			0.10025		0.518734			0.959706		-0.0160456
35	AP frequency with 80 pA current step			0.0653556		0.413205		Up	0.00826382		0.818928			0.907412		-0.0371523
36	AP frequency with 90 pA current step			0.0739248		0.391919		Up	0.00278351		0.888342			0.618148		-0.157726
37	AP frequency with 100 pA current step			0.0697037		0.397006		Up	0.00185714		0.923571			0.560098		-0.183686
38	AP frequency with 110 pA current step			0.0857514		0.372029		Up	0.00182111		0.890581			0.52486		-0.202366
39	AP frequency with 120 pA current step			0.0671645		0.391717		Up	0.00108624		0.912524			0.559809		-0.185586
40	AP frequency with 130 pA current step			0.0954198		0.35214		Up	0.00121117		0.885057			0.451525		-0.237299
41	AP frequency with 140 pA current step			0.135918		0.306924		Up	0.000387612		0.926705			0.228162		-0.374988
42	AP frequency with 150 pA current step			0.0967097		0.336235		Up	0.000225081		0.935363			0.292728		-0.324393
43	AP frequency with 160 pA current step			0.130319		0.296657		Up	0.000450001		0.897895			0.209183		-0.362327
44	AP frequency with 170 pA current step			0.199892		0.244885		Up	0.000416794		0.845052			0.153293		-0.41519
45	AP frequency with 180 pA current step			0.121289		0.293058		Up	0.000281471		0.872369			0.233649		-0.343041
46	AP frequency with 190 pA current step			0.287744		0.196253		Up	0.00155762		0.730706			0.167562		-0.391337
47	AP frequency with 200 pA current step			0.153093		0.248999		Up	0.000246855		0.782057			0.216219		-0.337165
	*Not shown: adjusted p value (adj. p value) >1.0

### Sheet: Supplementary Table 3
Supplementary Table 3. Correlation between electrophysiological measures and clinical symptoms or cognition in SCZ*
			Number of Na+ peaks				sEPSC amplitude (pA)				sIPSC frequency (Hz)			Na+ peak 2 threshold (mV)			Membrane Resistance (Mohm)			sEPSC frequency (Hz)			sIPSC amplitude (pA)
			Correlation				Correlation				Correlation			Correlation			Correlation			Correlation			Correlation
Order	Domain	Measure	p value	adj. p value	coeff		p value	adj. p value	coeff		p value	adj. p value		p value	adj. p value		p value	adj. p value		p value	adj. p value		p value	adj. p value
1	GENOMIC RISK (n=1)	Polygenic Risk Score (PRS)	0.0825802	0.0825802	-0.498993		0.735432				0.537891			0.339813			0.818481			0.686888			0.163909
2	CLINICAL - PANSS POSITIVE SYMPTOMS (n=7)	Hallucination	0.00325355	0.0788595	0.772114		0.0526884				0.0411132	0.996501		0.637791			0.203985			0.466258			0.0922609
3		Delusion	0.0310428		0.648087		0.488457				0.0856226			0.31219			0.58874			0.775606			0.356437
6		Conceptual disorganization	0.66183				0.738734				0.888449			0.583632			0.420019			0.631084			0.809115
7		Excitement	0.848257				0.814476				0.528264			0.522249			0.555669			0.249242			0.16247
8		Grandiosity	0.80366				0.149296				0.50379			0.533497			0.17798			0.385858			0.439819
9		Suspiciousness / persecution	0.717298				0.185642				0.332816			0.845071			0.787351			0.909351			0.826108
10		Hostility	0.701342				0.967894				0.822052			0.0088836	0.215321		0.144614			0.991876			0.172979
11	CLINICAL - PANSS NEGATIVE SYMPTOMS (n=7)	Emotional withdrawal	0.589628				0.0071061	0.172238	0.729353		0.297393			0.670252			0.92498			0.195583			0.560015
12		Poor rapport	0.983512				0.0217943	0.528249	0.627083		0.168867			0.38954			0.486203			0.755091			0.94646
13		Passive / apathetic social withdrawal	0.80643				0.0210145	0.509348	0.654152		0.235409			0.532577			0.708408			0.79796			0.82254
14		Lack of spontaneity	0.357131				0.0396539	0.961132	0.575353		0.670863			0.306425			0.596327			0.707506			0.709247
15		Blunted affect	0.654963				0.462175				0.751997			0.0348782	0.845378		0.150282			0.493667			0.24552
16		Difficulty in abstraction	0.358272				0.48018				0.241083			0.0679166			0.252403			0.559219			0.414135
17		Stereotyped thinking	0.458949				0.79829				0.958794			0.588543			0.493713			0.107614			0.237888
19	CLINICAL - PANSS GENERAL SYMPTOMS (n=16)	Somatic concern	0.862433				0.0695452		-0.540632		0.671062			0.420107			0.202659			0.523542			0.813565
20		Anxiety	0.908122				0.907701				0.450625			0.204901			0.302095			0.949436			0.681687
21		Guilt feelings	0.563528				0.158044				0.606195			0.237361			0.249015			0.313832			0.750674
22		Tension	0.90462				0.193949				0.810524			0.0923289			0.124425			0.688969			0.677054
23		Mannerisms and posturing	0.816381				0.962602				0.562193			0.556616			0.606851			0.27137			0.187209
24		Depression	0.679471				0.696792				0.671962			0.836571			0.430054			0.616251			0.745541
25		Motor retardation	0.24886				0.870817				0.650523			0.13798			0.707401			0.931539			0.0312336
26		Uncooperativeness	0.647424				0.0295712	0.716747	0.60174		0.37161			0.349612			0.422442			0.889536			0.78507
27		Unusual thought content	0.208792				0.417436				0.0950357			0.939569			0.818997			0.585165			0.201216
28		Disorientation	0.568764				0.0833936		0.497856		0.814654			0.814351			0.88691			0.403168			0.859366
29		Poor attention	0.721308				0.032042	0.776633	0.594729		0.0768362			0.351104			0.812911			0.156277			0.65907
30		Lack of judgment and insight	0.899445				0.714297				0.315752			0.33681			0.0656015			0.172898			0.97484
31		Disturbance of volition	0.327735				0.171945				0.427847			0.583526			0.71415			0.658576			0.198678
32		Poor impulse control	0.673961				0.391855				0.313049			0.641372			0.672299			0.808975			0.753466
33		Preoccupation	0.108292				0.62077				0.165057			0.75448			0.581824			0.341672			0.33606
34		Active social avoidance	0.533018				0.00349155	0.0846282	0.744779		0.475304			0.632796			0.522402			0.447946			0.487965
36	COGNITION (n=8)	Factor 1 Verbal Memory	0.245749				0.0731313	0.356954	-0.534924		0.310688			0.660143			0.10745	0.524465		0.605563			0.528422
37		Factor2 Nback	0.60528				0.0868411	0.423871	-0.689048		0.260321			0.734279			0.549543			0.893098			0.851051
38		Factor3 Visual Memory	0.0430608	0.21018	-0.590875		0.134299	0.655512			0.683555			0.100361	0.489861		0.0513268	0.250526		0.91475			0.0790702
39		Factor 4 Processing Speed	0.501756				0.034123	0.166555	-0.612812		0.726405			0.454734			0.0961325	0.469223		0.404325			0.609844
40		Factor 5 CardSorting (WCST)	0.502939				2.93687e-05	0.000143349	-0.932106		0.671664			0.253896			0.0283052	0.138158		0.107616			0.495097
41		Factor 6 Span	0.884129				0.10816	0.527931			0.789495			0.352108			0.251049			0.491185			0.946084
42		General Cognitive Ability ("g")	0.269826				0.0517891	0.252783	-0.598399		0.457775			0.343185			0.0673182	0.32858		0.879166			0.732103
43		WAIS Full Scale IQ	0.258937				0.00906021	0.0442229	-0.71428		0.428025			0.646621			0.0571784	0.279088		0.403327			0.503022
	*Not shown: adjusted p value (adj. p value) >1.0

### Sheet: Supplementary Table 4
Supplementary Table 4. Correlation between electrophysiological measures and clinical symptoms or cognition in CON*
				Number of Na+ peaks			sEPSC amplitude (pA)			sIPSC frequency (Hz)			Na+ peak 2 threshold (mV)			Membrane Resistance (Mohm)			sEPSC frequency (Hz)			sIPSC amplitude (pA)
				Correlation			Correlation			Correlation			Correlation			Correlation			Correlation			Correlation
Order	Domain	Measure		p val	coeff		p val	coeff		p val	adj. p val		p val	adj. p val		p val	adj. p val		p val	adj. p val		p val	adj. p val
1	GENOMIC RISK (n=1)	Polygenic Risk Score (PRS)		0.900372			0.657372			0.123576			0.865639			0.727635			0.951121			0.955472
2	CLINICAL - POSITIVE SYMPTOMS (n=7)	Hallucination
3		Delusion
6		Conceptual disorganization
7		Excitement
8		Grandiosity
9		Suspiciousness / persecution		0.93943			0.917063			0.773726			0.54805			0.655682			0.471972			0.855495
10		Hostility
11	CLINICAL - NEGATIVE SYMPTOMS (n=7)	Emotional withdrawal		0.93943			0.917063			0.773726			0.54805			0.655682			0.471972			0.855495
12		Poor rapport		0.93943			0.917063			0.773726			0.54805			0.655682			0.471972			0.855495
13		Passive / apathetic social withdrawal
14		Lack of spontaneity		0.93943			0.917063			0.773726			0.54805			0.655682			0.471972			0.855495
15		Blunted affect		0.93943			0.917063			0.773726			0.54805			0.655682			0.471972			0.855495
16		Difficulty in abstraction		0.93943			0.917063			0.773726			0.54805			0.655682			0.471972			0.855495
17		Stereotyped thinking
19	CLINICAL - GENERAL SYMPTOMS (n=16)	Somatic concern
20		Anxiety
21		Guilt feelings
22		Tension
23		Mannerisms and posturing
24		Depression
25		Motor retardation
26		Uncooperativeness
27		Unusual thought content
28		Disorientation
29		Poor attention
30		Lack of judgment and insight
31		Disturbance of volition
32		Poor impulse control
33		Preoccupation
34		Active social avoidance
36	COGNITION (n=8)	Factor 1 Verbal Memory		0.507815			0.622462			0.447351			0.55897			0.365525			0.798609			0.716226
37		Factor 2 Nback		0.934765			0.488023			0.369753			0.00235516	0.0115		0.28843			0.619071			0.879723
38		Factor 3 Visual Memory		0.595762			0.841037			0.845096			0.982015			0.152353			0.280623			0.509881
39		Factor 4 Processing Speed		0.11482			0.520858			0.818139			0.909638			0.537167			0.652103			0.186011
40		Factor 5 CardSorting (WCST)		0.583804			0.575611			0.407201			0.532519			0.509767			0.669197			0.218469
41		Factor 6 Span		0.230474			0.130945			0.642246			0.903972			0.0159669	0.0779		0.424438			0.14356
42		General Cognitive Ability ("g")		0.219413			0.587935			0.555937			0.666214			0.219111			0.488766			0.382453
43		WAIS Full Scale IQ		0.799359			0.224623			0.0252909	0.1234		0.853376			0.942453			0.0109963			0.0826127
	*Not shown: adjusted p value (adj. p value) >1.0

### Sheet: Supplementary Table 5
Supplementary Table 5. Linear regression: electrophysiological measures and clinical symptoms or cognition in [SCZ + CON]*
Order	Independent Variable	Dependent Variable	Main effect across diagnosis	Adjusted R-squared	Interaction: Independent Variable with Diagnosis
1	Number of Na+ peaks	Positive Symptom: Hallucination	0.11817	0.697877	0.0544534
2	Number of Na+ peaks	Positive Symptom: Delusion	0.327885	0.600581	0.175411
3	Number of Na+ peaks	Factor 3 VisualMemory	0.302303	0.419478	0.198438
4	sEPSC amplitude (pA)	Negative Symptom: Emotional withdrawal	0.0168859	0.794085	0.00226363
5	sEPSC amplitude (pA)	Negative Symptom: Poor rapport	0.0237972	0.437122	0.0125511
6	sEPSC amplitude (pA)	Negative Symptom: Passive / apathetic social withdrawal	0.0253904	0.58355	0.00916802
7	sEPSC amplitude (pA)	Negative Symptom: Lack of spontaneity	0.0671153	0.526768	0.0264126
8	sEPSC amplitude (pA)	General Symptom: Uncooperativeness	0.0328336	0.413843	0.0177823
9	sEPSC amplitude (pA)	General Symptom: Poor attention	0.0312056	0.354348	0.0196753
10	sEPSC amplitude (pA)	General Symptom: Active social avoidance	0.00354414	0.674267	0.00102304
11	sEPSC amplitude (pA)	Factor 4 ProcessingSpeed	0.0774416	0.620143	0.0205269
12	sEPSC amplitude (pA)	Factor 5 CardSorting (WCST)	7.75142e-08	0.894664	1.22952e-08
13	sEPSC amplitude (pA)	WAIS Full Scale IQ	0.0135591	0.761612	0.00166405
14	sIPSC frequency (Hz)	Positive Symptom: Hallucinations	0.00061415	0.517048	0.107947
15	Na+ peak 2 threshold (mV)	Positive Symptom: Hostility	0.000689935	0.472016	0.000885425
16	Na+ peak 2 threshold (mV)	Negative Symptom: Blunted_affect	0.00449217	0.5567	0.00739232
17	Membrane Resistance (Mohm)	Factor 5 CardSorting (WCST)	0.000155942	0.664269	0.0054148
* Included here are those associations with uncorrected Correlation p values < 0.05 in Supplementary Table 3 (SCZ)
